# Targeting of scavenger receptors Stabilin-1 and Stabilin-2 ameliorates atherosclerosis by a plasma proteome switch mediating monocyte/macrophage suppression

**DOI:** 10.1101/2022.07.01.497917

**Authors:** Calin-Petru Manta, Thomas Leibing, Mirco Friedrich, Hendrik Nolte, Monica Adrian, Kai Schledzewski, Jessica Krzistetzko, Christof Kirkamm, Christian David Schmid, Yannick Xi, Ana Stojanovic, Sarah Tonack, Carolina de la Torre, Seddik Hammad, Stefan Offermanns, Marcus Krüger, Adelheid Cerwenka, Michael Platten, Sergij Goerdt, Cyrill Géraud

## Abstract

**Background:** Scavenger receptors (SR) Stabilin-1 (Stab1) and Stabilin-2 (Stab2) are preferentially expressed by liver sinusoidal endothelial cells. They mediate the clearance of circulating plasma molecules controlling distant organ homeostasis. Studies suggest that Stab1 and Stab2 may impact atherosclerosis. Although subsets of tissue macrophages also express Stab1, hematopoietic Stab1 deficiency does not modulate atherogenesis. Here, we comprehensively studied how targeting Stab1 and Stab2 affects atherosclerosis.

**Methods:** ApoE-KO mice were interbred with Stab1-KO and Stab2-KO mice and fed a Western diet (WD). For antibody targeting, Ldlr-KO mice were also used. Unbiased plasma proteomics were performed and independently confirmed. Ligand binding studies comprised GST-pull down and endocytosis assays. Plasma proteome effects on monocytes were studied by single cell RNA sequencing *in vivo*, and by gene expression analyses of Stabilin-ligand-stimulated and plasma-stimulated bone marrow-derived monocytes/macrophages (BMDM) *in-vitro*.

**Results:** Spontaneous and WD-associated atherogenesis was significantly reduced in ApoE-Stab1- and ApoE-Stab2-KO. Similarly, inhibition of Stab1 or Stab2 by monoclonal antibodies (mAB) significantly reduced WD-associated atherosclerosis in ApoE-KO and Ldlr-KO. While neither plasma lipid levels nor circulating immune cell numbers were decisively altered, plasma proteomics revealed a switch in the plasma proteome, consisting of 231 dysregulated proteins comparing Wildtype with Stab1/2 single and Stab1/2-double KO, and of 41 proteins comparing ApoE-, ApoE-Stab1- and ApoE-Stab2-KO. Among this broad spectrum of common, but also disparate SR ligand candidates, Periostin, Reelin and TGFBi, known to modulate atherosclerosis, were independently confirmed as novel circulating ligands of Stab1/2. scRNA-Seq of circulating myeloid cells of ApoE-, ApoE-Stab1- and ApoE-Stab2-KO showed transcriptomic alterations in patrolling (Ccr2^-^/Cx3cr1^++^/Ly6C^lo^) and inflammatory (Ccr2^+^/Cx3cr1^+^/Ly6C^hi^) monocytes including downregulation of pro-atherogenic transcription factor Egr1. In Wildtype BMDM, ligand exposure alone did not alter Egr1 expression *in-vitro*. However, exposure to plasma from ApoE-Stab1- and ApoE-Stab2-KO mice showed a reverted pro-atherogenic macrophage activation as compared to ApoE-KO plasma including downregulation of Egr1 *in-vitro*.

**Conclusions:** Inhibition of Stab1/Stab2 mediates an anti-inflammatory switch in the plasma proteome including direct Stabilin ligands. The altered plasma proteome suppresses both patrolling and inflammatory monocytes and, thus, systemically protects against atherogenesis. Altogether, anti-Stab1- and anti-Stab2-targeted therapies provide a novel approach for the future treatment of atherosclerosis.

**Clinical Perspective:** *What is new?:*

- Inhibition of evolutionary conserved class H scavenger receptors Stabilin-1 and Stabilin-2 reduces aortic plaque burden in preclinical models.
- Atheroprotection is mediated likely through downregulation on transcriptional factor Egr1 in monocytes by multifaceted plasma protein changes.
- Transforming growth factor, beta-induced (TGFBi), Periostin (POSTN) and Reelin (Reln) are novel ligands of Stabilin-1 and Stabilin-2 and are implicated in atherosclerosis development.

*What are the clinical implications?:*

- Monoclonal anti-Stab1- and anti-Stab2 antibodies provide a novel approach for the future treatment of atherosclerosis.
- In the future, the plasma proteome composition may serve as a predictive factor, biomarker or surrogate parameter for cardiovascular disease in patients.
