## Supplementary material for "Targeting of scavenger receptors Stabilin-1 and Stabilin-2 ameliorates atherosclerosis by a plasma proteome switch mediating monocyte/macrophage suppression": Supp. Data 6

### Sheet: Ly6chi_C16_Stab1_vs_ApoE_marker
	p_val	avg_logFC	pct.1	pct.2	p_val_adj
Gm42418	1.53122e-118	0,691791622467372	1	1	1.86518e-115
Actg1	1.77113e-77	-0,663611053926316	0,898	0,988	2.15742e-73
Fos	4.33944e-74	-127418915141375	0,298	0,759	5.28587e-70
Rpl37	1.24699e-64	0,719168814349339	0,955	0,837	1.51896e-60
Dusp1	2.09446e-51	-120944305033011	0,137	0,561	2.55126e-45
Hbb-bs	3.14945e-41	0,827846035759471	0,866	0,639	3.83635e-36
Zfp36	3.84074e-37	-0,790263167001452	0,42	0,748	4.67841e-33
Junb	3.83252e-35	-0,786573563366047	0,445	0,754	4.66839e-31
Vim	7.12346e-32	-0,520573656921881	0,839	0,954	8.67708e-28
Eef1a1	1.03007e-31	-0,413570594869002	0,938	0,979	1.25473e-27
Hspa8	1.21037e-25	-0,531582742455752	0,681	0,877	1.47435e-21
Ubb	6.02641e-25	-0,476974142105078	0,783	0,927	7.34077e-21
Actb	3.59991e-20	-0,344899996388508	0,98	0,997	4.38505e-15
Hba-a2	1.79128e-17	0,645270010695286	0,702	0,466	2.18196e-13
Arpc1b	8.20811e-17	-0,450035268312415	0,744	0,885	9.99829e-13
Ucp2	6.15588e-15	-0,472445162287372	0,649	0,841	7.49848e-11
Ppp1r15a	3.80206e-15	-0,809578837818822	0,072	0,308	4.63129e-10
Hba-a1	1.13417e-11	0,585567115026031	0,737	0,575	1.38154e-07
Sepp1	8.12728e-11	-0,627843202338969	0,247	0,506	9.89984e-07
Rpl41	3.73101e-10	0,321658684012617	0,958	0,931	4.54474e-06
Rpl38	1.30793e-09	0,524710150937641	0,707	0,544	1.59319e-05
Rsrp1	3.34196e-08	-0,512419973006879	0,453	0,671	0.000407084
Ctsa	6.23658e-08	-0,540711785890068	0,348	0,587	0.000759678
Jun	4.06546e-07	-0,732472726118887	0,033	0,201	0.000495213
Egr1	1.3961e-06	-0,772083158528506	0,013	0,162	0.0170059
Rpl6	0.000435104	-0,293150011617011	0,834	0,907	5.3
Itm2b	0.00369742	-0,269830136833547	0,865	0,942	45.0383
Pkm	0.00378507	-0,488817582697705	0,355	0,562	46.106
Arhgdib	0.00485038	-0,364522599921089	0,607	0,767	59.0825
Arpc2	0.005582	-0,315938491755975	0,746	0,873	67.9943
Rhoa	0.00599713	-0,369966034613707	0,629	0,789	73.0511
Rplp0	0.0116155	-0,268573342947078	0,87	0,945	141.488
Ier2	0.0116757	-0,517255619662587	0,37	0,551	14.2222
Lsp1	0.0320185	-0,354285123978749	0,677	0,817	390.017
Ccdc88c	0.0761297	-0,534082519215402	0,159	0,346	927.336
Plbd1	0.0855187	-0,407761591685716	0,512	0,693	1041.7
Rps21	0.132839	0,366297920540487	0,722	0,622	1618.12
Atf3	0.220239	-0,595898595712875	0,067	0,217	2682.74
Asap1	0.0401351	-0,47412575674552	0,366	0,545	4888.86
Glud1	0.424606	-0,33665448285646	0,587	0,762	5172.12
Pim1	0.894093	-0,537641886685207	0,164	0,346	10890.9
Plaur	1.47394	-0,519521702502818	0,288	0,477	17954
Rplp2	1.91376	0,285804510124497	0,875	0,812	23311.5
Grn	2.07284	-0,372702827576861	0,428	0,624	25249.3
Smpdl3a	2.32536	-0,401035545894847	0,495	0,65	28325.3
Slc25a5	11.4586	-0,377647171723325	0,383	0,56	139578
Uvrag	1.29972	-0,430871917183124	0,406	0,573	158319
Aldoa	17.8902	-0,426766857129249	0,349	0,527	217920
Shisa5	1.79784	-0,414081528968395	0,365	0,544	218995
Rpl37a	23.4764	0,365542392710938	0,791	0,731	285966
Ccr2	24.9999	0,371863878572035	0,783	0,683	304524
Ccl5	41.5243	-0,347962148155188	0,572	0,736	505807
Coro1b	67.9168	-0,374277668271847	0,283	0,464	827295
Eif3f	73.5058	-0,340724199612392	0,559	0,707	895374
Eif3h	10.8741	-0,389033691570663	0,296	0,475	1.32457e+06
Eef2	168.373	-0,358239309717358	0,592	0,7	2.05095e+06
Napsa	209.043	-0,301073192832888	0,56	0,712	2.54635e+06
Zyx	237.698	-0,427439499970407	0,303	0,473	2.89539e+06
Bin2	397.15	-0,372396227786365	0,288	0,464	4.83769e+06
Cdkn1b	61.2585	-0,427977417515663	0,299	0,465	7.4619e+06
Myl12b	724.616	-0,294868653945715	0,617	0,769	8.82655e+06
Klf6	939.898	-0,424827302139082	0,358	0,52	1.14489e+06
mt-Co1	1014.86	0,254549073909918	0,997	0,991	1.2362e+07
Hnrnpa2b1	1098.74	-0,259407397393713	0,692	0,828	1.33837e+07
Gpi1	1166.26	-0,398448016740256	0,254	0,423	1.42062e+07
Pde4b	1271.77	-0,473857490630367	0,182	0,338	1.54915e+06
F630028O10Rik	1487.67	0,485126037539013	0,254	0,127	1.81213e+07
Dazap2	1505.3	-0,3883660050944	0,259	0,429	1.83361e+06
Zeb2	2194.46	0,259943005987516	0,901	0,829	2.67307e+07
Arhgap26	249.488	-0,44848932673274	0,303	0,457	303901
Tubb6	263.381	-0,407222665673701	0,057	0,173	3.20825e+07
Pld4	2964.79	-0,349109498445403	0,457	0,61	3.61141e+07
Csf2ra	302.614	-0,357566172816776	0,366	0,538	3.68614e+07
Hbb-bt	3724.43	0,465436393266452	0,221	0,107	4.53673e+06
Ube2d3	5882.86	-0,349631394986951	0,5	0,654	7.16592e+07
Clic1	6835.57	-0,309809517169361	0,507	0,656	8.32641e+06
Rhob	7013.14	-0,43576836280554	0,147	0,289	8.5427e+07
Il1b	814.663	-0,421198176707296	0,087	0,213	9.92342e+06
Rpl35	9275.38	0,295084959140994	0,746	0,654	1.12983e+08
S100a6	13043.5	0,263223381911016	0,918	0,909	1.58883e+08
Fyb	13996.3	-0,273418967974939	0,679	0,816	1.70489e+07
Srrm2	14344.9	-0,312473452109126	0,575	0,718	1.74735e+08
Pnrc1	1518.98	-0,399032171726446	0,191	0,341	1.85027e+07
Rps29	19206.8	0,352675531276382	0,614	0,489	2.33958e+08
Rhog	19270.4	-0,368744857566915	0,363	0,515	2.34732e+08
Tgfb1	21238.1	-0,357884351987961	0,311	0,478	2.58701e+08
Eif5a	21896.2	-0,319921086411369	0,319	0,5	2.66717e+07
Arhgap15	30206.5	-0,382164005207434	0,271	0,433	3.67946e+08
Prdx6	31029.2	-0,377014904194116	0,202	0,356	3.77967e+08
Ybx1	31103.9	-0,352145784269563	0,406	0,562	3.78877e+08
Aldh2	31145.9	-0,368960886610891	0,244	0,397	3.79388e+07
Anxa2	3889.61	-0,290284036980374	0,562	0,684	4.73794e+08
Irf7	44669.7	-0,383291772128742	0,191	0,339	5.44121e+08
Pabpc1	47650.8	-0,254056313959822	0,681	0,793	5.80434e+08
Lrch1	59704.4	-0,399549073948125	0,114	0,244	7.27259e+08
Ldha	76548	-0,357769281039601	0,236	0,392	9.32431e+08
Rpl39	7847.89	0,283726167995741	0,736	0,672	9.55952e+08
Tnfrsf1a	88912.7	-0,359683331222153	0,224	0,373	1.08305e+09
9930111J21Rik2	99791.8	0,403366662440785	0,336	0,21	1.21556e+09
Atp6v0c	10187.3	-0,351404352170585	0,311	0,466	1.24091e+09
Rasa3	10681.3	-0,313731285867318	0,254	0,418	1.30109e+09
Apbb1ip	129907	-0,284369245939892	0,543	0,697	1.58239e+09
Gyg	144139	-0,417182302519782	0,14	0,267	1.75575e+09
Pstpip2	223933	-0,392441248657271	0,05	0,146	2.72773e+08
Cnn2	251879	-0,34639897035061	0,259	0,408	3.06814e+09
Ubc	25220.4	-0,340141448125652	0,294	0,441	3.0721e+09
Nfam1	310917	-0,369842164300388	0,293	0,438	3.78727e+09
Il10ra	330923	-0,334729586903094	0,395	0,549	4.03097e+09
Gm26532	451593	-0,393151794357999	0,092	0,205	5.50086e+09
Adipor1	471831	-0,327812661935322	0,306	0,459	5.74738e+09
Bcl3	490915	-0,400756525298774	0,095	0,208	5.97984e+09
Rps28	535670	0,336698401112662	0,585	0,486	6.525e+09
BC005537	549084	0,365650076000293	0,386	0,264	6.68839e+09
Btg2	569565	-0,381360867677828	0,314	0,459	6.93788e+09
Taldo1	661.732	-0,269611620006535	0,594	0,706	8.06056e+09
Srgn	755104	-0,278310303297931	0,572	0,71	9.19792e+09
Plcb1	809677	-0,318847632611126	0,254	0,405	9.86268e+09
Dusp2	1.00896e+06	-0,379685439632242	0,047	0,136	0,000122901605809619
Zfand5	1.14758e+06	-0,391284191225823	0,251	0,386	0,000139786429204991
Cd68	119603	-0,335074569787687	0,321	0,462	0,000145688277901279
Ube2i	1.35404e+06	-0,308134186723201	0,201	0,339	0,000164936140616565
Txnip	1.42777e+06	-0,296640879692333	0,191	0,33	0,00017391715714388
Limd2	1.75773e+06	-0,288715753874723	0,303	0,459	0,000214109677434758
Rps27	1.90942e+06	0,273499411402181	0,689	0,613	0,000232586919207562
Eif4a1	1.94881e+06	-0,309520510320984	0,296	0,445	0,000237384231649995
Nfil3	2.05489e+06	-0,353060765366725	0,055	0,146	0,000250306539086907
Hexb	2.28898e+06	-0,354822230506433	0,14	0,261	0,000278820931434106
Eif4e3	248458	-0,370468240188754	0,109	0,218	0,000302646447706535
Coq10b	2.60713e+06	-0,328042807913998	0,04	0,124	0,000317574683003765
Hnrnpf	3.25133e+06	-0,299761011962325	0,348	0,492	0,000396044395067115
Ifrd1	3.71647e+06	-0,334137416565929	0,05	0,137	0,000452702962160846
Tsc22d3	3.75777e+06	-0,321655669420914	0,221	0,356	0,000457733628804084
Gm2a	382205	-0,304102768114079	0,405	0,537	0,000465564519264015
Sqstm1	4.07084e+06	-0,323462289696552	0,162	0,287	0,000495868666269326
Unc93b1	4.45384e+06	-0,272806044238344	0,508	0,636	0,000542522223348081
Stk17b	5.16264e+06	-0,311517784764048	0,273	0,414	0,000628860962551923
S100a4	5.35903e+06	0,353909953785621	0,463	0,346	0,000652783277765446
Aff4	5.99821e+06	-0,388550810561058	0,104	0,207	0,000730642065829572
Bsg	8.67634e+06	-0,296569687846934	0,167	0,289	0,00105686470631551
Herc4	8.69253e+06	-0,351384743060607	0,274	0,409	0,00105883663913374
Sgk1	1.01102e+07	-0,351757030734826	0,07	0,162	0,0012315195209314
Cnbp	1.07978e+07	-0,336402256507136	0,174	0,294	0,0013152775806047
Ctsb	1.11833e+06	-0,251193451935174	0,635	0,731	0,0013622397552436
St3gal4	1.15415e+07	-0,318873366674718	0,084	0,18	0,00140587533366935
Lrrc25	1.31821e+07	-0,323478173641098	0,219	0,344	0,0016057156433083
Rab1b	1.57736e+07	-0,269073196816154	0,099	0,202	0,00192137975714737
Ppib	1.81842e+06	-0,304161367033818	0,329	0,457	0,0022150163136352
Cox7c	1.92306e+07	0,336998927305796	0,5	0,408	0,00234247992896867
Slc3a2	2.10926e+07	-0,327428546092053	0,045	0,123	0,00256929170559728
Rsrc1	2.3097e+07	-0,32877545006161	0,077	0,167	0,0028134516367476
Zcchc24	2.31664e+07	0,36134512011197	0,139	0,065	0,00282190285135656
Atp5b	2.45619e+07	-0,273494275519374	0,217	0,342	0,00299188403385725
Tnfaip8l2	2.47674e+07	-0,312124241991687	0,182	0,301	0,00301691936878584
Vdac2	2.49157e+07	-0,288007473634005	0,211	0,336	0,00303498666101047
Irf1	2.63047e+07	-0,35241480686853	0,122	0,227	0,00320417434439163
Mdh2	2.67629e+07	-0,322038724382733	0,142	0,253	0,00325998277833259
Ppp1ca	2.7271e+07	-0,315709042411173	0,343	0,469	0,00332188412734652
Tkt	2.94324e+07	-0,268788200336739	0,291	0,42	0,00358516174931933
Osbpl9	2.99379e+07	-0,315397619172741	0,154	0,266	0,00364673524417841
Ppp1r15b	3.93302e+07	-0,281060272312674	0,226	0,351	0,00479081022718055
Arhgdia	3.96799e+07	-0,286612775621908	0,281	0,406	0,0048334050947132
Ap3b1	4.21214e+06	-0,317286677685964	0,08	0,17	0,00513080230705888
Svil	4.81473e+07	-0,314266733790483	0,38	0,502	0,00586482102146911
Pcbp2	4.83977e+07	-0,288727068643173	0,41	0,536	0,00589532667787781
Mbnl1	5.35928e+07	0,263346705880797	0,647	0,58	0,00652814025122909
Csgalnact2	5.69539e+07	0,332114361479151	0,227	0,135	0,00693755561858863
Papd4	6.05544e+06	-0,298286562054833	0,064	0,146	0,00737613129184239
Cct7	7.27704e+06	-0,28779139788697	0,092	0,185	0,00886416713737437
Man2b1	7.61042e+07	-0,289291068869611	0,413	0,535	0,00927024959534664
Rara	7.94658e+07	-0,269598330271718	0,294	0,426	0,00967972483209836
Tmed2	8.19876e+07	-0,294799506339147	0,261	0,382	0,00998691338299354
Pgam1	8.25608e+07	-0,268195261783895	0,152	0,263	0,0100567349601868
Camk1d	8.57701e+07	-0,332060178651441	0,184	0,293	0,0104476616163227
Rsu1	9.38267e+07	-0,336821584077857	0,14	0,239	0,0114290267016508
Gm38394	9.38705e+07	-0,319165975370763	0,048	0,123	0,0114343675737347
Uqcrh	1.13533e+08	0,250967013536272	0,634	0,562	0,0138294232959286
Xrn2	1.13925e+08	-0,261033874310034	0,273	0,392	0,0138771970033791
Nfkbiz	1.22298e+08	-0,293950545230385	0,182	0,297	0,0148971731639
Sik1	1.28532e+08	-0,328476241871956	0,079	0,162	0,0156564418857689
Prkch	1.2914e+08	-0,2866541293168	0,08	0,166	0,0157305488062423
Vav3	1.34106e+08	-0,343038689672631	0,115	0,207	0,0163354713246074
Dctn2	1.42213e+08	-0,274560132679155	0,06	0,138	0,0173229547294562
Acadl	1.47782e+08	-0,269279457055816	0,043	0,115	0,0180012884552109
Trim25	1.48656e+08	-0,256742161618533	0,125	0,226	0,0181077696530237
Naaa	1.48925e+08	-0,334796023819338	0,169	0,271	0,0181405798950039
Ctsc	1.49854e+08	-0,271464739355071	0,483	0,594	0,0182537068932044
Ypel3	1.5192e+08	-0,266964699278159	0,309	0,437	0,0185053943553021
Cd9	1.53363e+08	-0,279963970341839	0,157	0,262	0,0186811767018079
Ier5	1.80025e+08	-0,30582622585284	0,157	0,257	0,0219288026633348
Top1	1.84052e+08	-0,338249513899558	0,216	0,326	0,0224193845821869
Btg1	1.90245e+08	-0,304784367604649	0,378	0,494	0,0231737257684146
Ppm1g	1.93747e+08	-0,295396384457443	0,089	0,176	0,0236002644951229
Tox4	2.19202e+08	-0,275936988472706	0,11	0,207	0,026701025962918
Rnh1	2.21295e+08	-0,280838232649816	0,199	0,309	0,0269559066412481
Pygl	2.54951e+08	-0,289328827596562	0,202	0,312	0,0310555236450552
Gltp	2.66039e+08	-0,268613642155289	0,156	0,261	0,0324062246958901
P4ha1	2.72514e+07	-0,300269739615645	0,064	0,14	0,0331948886881753
H2-DMb1	2.84154e+08	-0,32915695227736	0,144	0,241	0,0346127695573117
Fam96a	2.84269e+08	-0,265572821882284	0,179	0,287	0,0346268090723265
Lpcat2	3.12905e+08	-0,289687853241211	0,112	0,202	0,0381149672837459
Arf1	3.24593e+08	-0,257386785657893	0,299	0,414	0,0395386358385602
Rgs2	3.41787e+08	0,34542525823296	0,308	0,22	0,0416330631384154
Ppp1r18	4.09526e+08	-0,25124306972114	0,194	0,305	0,0498843808182087
Ripk1	4.28569e+08	-0,309262556446262	0,099	0,184	0,0522040491936387
BC005624	4.28814e+08	-0,302822639325874	0,125	0,217	0,0522338236974112
Scarb2	4.54339e+07	-0,309037699412716	0,157	0,252	0,0553430237674706
Arpc1a	4.76449e+08	-0,250614589909571	0,114	0,206	0,0580362527926767
Dpy19l1	5.05175e+08	0,290750608546151	0,134	0,068	0,0615353851863123
Irf5	5.15662e+08	-0,256054798577313	0,361	0,475	0,0628128333424442
Aup1	5.2133e+08	-0,2827569983338	0,212	0,317	0,0635031495217392
Chd1	5.8645e+08	-0,283935769693959	0,169	0,268	0,0714354640402284
Gapdh	6.15426e+08	-0,260758757840855	0,431	0,536	0,074965051822828
A130014A01Rik	6.40644e+08	0,310478902335483	0,122	0,06	0,0780369019335947
Kxd1	6.50312e+08	-0,25993043843767	0,109	0,197	0,0792145542398568
Aph1a	6.72351e+08	-0,261330090039096	0,107	0,193	0,0818990212670782
Degs1	6.90017e+08	-0,253238208966237	0,199	0,302	0,0840510003136091
Hist1h1e	7.3222e+08	-0,278292656038872	0,196	0,3	0,0891916712427264
Sec13	7.35897e+08	-0,250784147077472	0,087	0,17	0,0896395836989862
Mapk1	8.09793e+08	-0,301149037837713	0,172	0,268	0,0986409060596325
Acaa1a	8.14171e+07	-0,259631388605351	0,122	0,214	0,0991742252882169
Ech1	8.19862e+08	-0,290787525695462	0,059	0,127	0,0998674374898119
Vgll4	8.40974e+08	-0,281618948187204	0,067	0,139	0,10243900110536
A430078G23Rik	9.33053e+08	-0,296382694781057	0,079	0,155	0,113655180141797
Arf4	9.95684e+08	-0,258256559850863	0,181	0,279	0,121284326637693
Gdi2	1.16665e+09	-0,253829369603654	0,303	0,419	0,142109654946274
Treml4	1.24835e+09	-0,293134308804853	0,095	0,173	0,152061864474179
Eno3	1.30057e+09	-0,299016043838991	0,139	0,224	0,158422052653314
Slc8a1	1.60952e+09	-0,312295118406792	0,125	0,209	0,196055196788076
Wdr26	1.62739e+09	0,277897897935793	0,333	0,238	0,198231801105474
Adrbk1	1.78509e+09	0,324119406663324	0,291	0,208	0,217441584118805
Cx3cr1	1.93037e+09	0,306395695694372	0,365	0,281	0,235138526075843
Capns1	2.13437e+09	-0,251292093168592	0,214	0,316	0,259987732984481
5031439G07Rik	2.14333e+09	0,309067216197403	0,189	0,116	0,261078583210114
Slc38a2	2.35192e+09	-0,272331592011958	0,12	0,202	0,286487513620654
Snx3	2.56245e+09	-0,253403230995391	0,214	0,312	0,312132542719658
Pten	2.6153e+09	0,319467714451247	0,246	0,168	0,31857024327835
Eif3i	2.90942e+09	-0,266901582717604	0,142	0,228	0,35439646605339
Psmd8	3.19387e+09	-0,276277329430989	0,134	0,214	0,389045421354234
Fnbp4	3.27108e+09	-0,266395985148138	0,139	0,224	0,398450551262312
Mapkapk2	3.37412e+08	0,333914987828317	0,269	0,193	0,411001849091524
P2rx4	3.60407e+09	-0,272860720751018	0,089	0,161	0,439011434464777
Rpl23a	4.38985e+09	0,309388657430992	0,249	0,171	0,534728224519745
Ezr	4.42149e+09	-0,260795164995971	0,201	0,294	0,538581454978386
Tmem234	4.5861e+09	-0,259188466792016	0,214	0,307	0,558633143074721
Necap2	4.59449e+09	-0,259690925725294	0,117	0,195	0,559655017469692
Fam111a	4.67446e+09	0,280256050425239	0,353	0,271	0,569395702211544
Gnb1	4.67796e+09	0,308113052249766	0,192	0,125	0,569821980548575
Itsn2	4.91222e+09	-0,256680560262332	0,105	0,182	0,598357028050919
Lgals9	5.09671e+09	-0,267629852385446	0,125	0,204	0,620830673376526
Sptssa	5.22779e+09	-0,254461352912635	0,084	0,153	0,636797311081321
Fgd4	5.90353e+09	0,263248023195001	0,38	0,297	0,719108413308181
Snx5	6.37188e+09	-0,267428661190836	0,14	0,222	0,776159145620208
Ppp2r5a	6.4798e+09	0,276658325370958	0,38	0,298	0,789305038276235
Vimp	6.70667e+09	0,324663301990877	0,212	0,141	0,816939030843323
Ptprj	7.0922e+09	0,299556368443124	0,308	0,232	0,863900747582159
Ltb4r1	8.36764e+09	-0,255667891310038	0,115	0,191	1
Neat1	8.41164e+09	-0,305091887481856	0,609	0,67	1
Stxbp6	8.47389e+09	-0,272790460230076	0,194	0,282	1
Stx16	9.43152e+09	0,254037423150332	0,122	0,067	1
Cbx3	0,000115788717407738	0,26038624291283	0,142	0,084	1
Pou2f2	0,000117216850279449	0,267378619729896	0,528	0,464	1
Dhx40	0,000118638953562636	-0,28354811884924	0,087	0,154	1
Il17ra	0,000122596266147293	0,278389229223691	0,468	0,406	1
Tgfbr2	0,000141761757176495	-0,273230973253014	0,065	0,124	1
Ranbp2	0,000176468229446132	0,270485973351429	0,214	0,146	1
Atp2a2	0,000280459341627369	0,270221738543093	0,145	0,089	1
Marcks	0,000283371118325212	0,279743921609859	0,274	0,206	1
Smc5	0,000284953289860989	-0,254961391966769	0,065	0,12	1
Tnfaip2	0,000395014519367033	0,312664497682122	0,201	0,142	1
Acap2	0,000724859916132364	-0,250479035077453	0,258	0,331	1
Arap1	0,00137602068284967	0,257471234630605	0,184	0,131	1
Ppp1r9b	0,00152689718848816	0,258835322638504	0,161	0,111	1
Cd180	0,00317074851382514	0,294654060908538	0,196	0,147	1
Aif1	0,00686340687099358	0,29403052894097	0,216	0,172	1
H2-Ab1	0,00828507676480361	0,28001172240144	0,321	0,27	1

### Sheet: Ly6chi_C16_Stab2_vs_ApoE_marker
	p_val	avg_logFC	pct.1	pct.2	p_val_adj
Gzma	1.03896e-22	0,556853828837764	0,762	0,515	1.26556e-18
Hbb-bs	2.68002e-18	0,499219982067118	0,845	0,639	3.26454e-14
Ccl5	1.2108e-11	0,415576826955354	0,89	0,736	1.47487e-07
Hspa8	6.23596e-10	0,265483226379035	0,945	0,877	7.59603e-06
Hpgd	2.03121e-08	0,411189227761422	0,525	0,307	0.000247422
PISD	1.62618e-07	0,454671133533301	0,289	0,118	0.00198085
H2afz	4.74211e-05	0,289907677997646	0,871	0,741	0.577637
Pglyrp1	0.000534473	0,290180953250557	0,865	0,746	6.51042
S100a10	0.00342452	0,342794102517761	0,633	0,45	41.7141
Hsp90ab1	0.0136469	0,263250072384942	0,855	0,76	166.232
Tagln2	0.0228516	0,293613532544818	0,727	0,555	278.356
Anxa1	0.308301	0,321588403761483	0,647	0,464	3755.41
Dynll1	0.916901	0,299854373060864	0,571	0,385	11168.8
AW112010	1.62091	0,327142386005166	0,524	0,357	197443
Camk2d	18.1729	-0,450013543885082	0,369	0,482	221364
Lars2	66.9232	-0,283800840809844	0,872	0,898	815191
Nkg7	18.4841	0,338450111214711	0,36	0,214	2.25155e+06
Vcan	214.403	-0,501320953479574	0,195	0,315	2.61164e+06
Egr1	1485.48	-0,498383303468019	0,072	0,162	1.80947e+07
Gda	10063.5	-0,359714413971087	0,555	0,619	1.22584e+08
Cacybp	1200.48	0,306516480899856	0,294	0,173	1.46231e+08
Hspd1	24200.3	0,251828147739723	0,251	0,135	2.94784e+08
mt-Nd5	2709.73	-0,363528285710539	0,648	0,685	3.30072e+08
Lrp1	37020.2	-0,335559248116987	0,509	0,583	4.50943e+08
mt-Nd4	231077	-0,279557191640136	0,66	0,698	2.81475e+08
Ddit4	287739	0,273342815951731	0,225	0,124	3.50494e+09
Ncr1	344312	0,262723609738293	0,103	0,038	4.19407e+09
Ywhah	1.66951e+06	0,258113724951393	0,388	0,269	0,000203362844874903
Hba-a2	7.31285e+06	0,265441864184083	0,611	0,466	0,000890778418122183
Hba-a1	9.89229e+06	0,260809970995956	0,712	0,575	0,00120497966820407
Neat1	1.8255e+07	-0,336595102352975	0,664	0,67	0,00222364722360854
Hif1a	4.37856e+07	-0,347470540815902	0,195	0,274	0,00533352358153014
Ppp1r15a	4.38558e+07	-0,340664418758877	0,229	0,308	0,00534208066575798
Pbx1	1.08812e+07	-0,337799367689044	0,074	0,135	0,0132543961230474
Oas2	1.57032e+08	-0,310909788173791	0,116	0,186	0,0191280480615842
F10	8.94102e+08	-0,307695310965282	0,173	0,242	0,108910568534741
Ms4a4a	1.89754e+09	-0,252333984657073	0,342	0,408	0,231139735065253
Gpcpd1	2.92037e+09	-0,33369732284252	0,269	0,33	0,355729968381511
AY036118	5.23476e+09	-0,439568254708388	0,336	0,388	0,637645735494338
Rnf149	5.84709e+08	-0,278315814438634	0,23	0,29	0,712233664899005
Zfand5	0,00012946861159487	-0,2900172657006	0,343	0,386	1
Btg2	0,000191033804978118	-0,255794994789681	0,421	0,459	1
Mnda	0,000247092377915647	-0,251331190768095	0,157	0,213	1
Ahr	0,000342083997115688	-0,265818902170114	0,219	0,273	1
Picalm	0,000712078169473623	-0,28759153277634	0,252	0,298	1
Spty2d1	0,00088798227924691	-0,269892716904995	0,088	0,129	1
Slc8a1	0,000961298885625543	-0,288372908760023	0,166	0,209	1
Kdm5a	0,00115054146553247	-0,273194490936142	0,153	0,196	1
Jun	0,00187263686436624	-0,271833902368151	0,157	0,201	1
Pim1	0,00212478588670905	-0,284831247048577	0,31	0,346	1
Il1b	0,0021624703896601	-0,279399391639977	0,172	0,213	1
Eps8	0,00234105210248118	-0,263383100714885	0,122	0,161	1
Pde4b	0,00434166943963354	-0,262743736270459	0,301	0,338	1
Rbm47	0,00537416769834618	-0,258431225167096	0,138	0,174	1
Gm26740	0,00611076365676689	-0,25734543907057	0,24	0,268	1

### Sheet: Ly6clo_C04_Stab1_vs_ApoE_marker
	p_val	avg_logFC	pct.1	pct.2	p_val_adj
Gm42418	3.30687e-172	0,633410029187906	1	1	4.0281e-168
Actg1	2.60678e-106	-0,611716529106692	0,892	0,979	3.17531e-102
Rpl37	6.74281e-78	0,604578820071684	0,966	0,873	8.21342e-74
Dusp1	4.50447e-75	-118204289415231	0,15	0,563	5.48689e-71
Zfp36	4.39759e-72	-0,864668040027076	0,433	0,775	5.35671e-68
Fos	1.49916e-69	-12136643767092	0,14	0,525	1.82613e-65
Hbb-bs	1.63783e-56	0,711777944176818	0,869	0,655	1.99504e-52
Eef1a1	1.13231e-46	-0,394508154699855	0,937	0,978	1.37927e-42
Junb	1.46375e-45	-0,763124307051553	0,441	0,716	1.783e-41
Arpc1b	2.82499e-35	-0,445720339323517	0,754	0,899	3.44112e-31
Vim	8.20154e-34	-0,619169891102174	0,528	0,77	9.99029e-30
Hba-a1	3.01188e-28	0,595712237603212	0,75	0,534	3.66877e-24
Hba-a2	4.97855e-28	0,614198964595584	0,717	0,487	6.06437e-25
Ubb	1.3002e-26	-0,400681902763303	0,826	0,926	1.58378e-22
Ppp1r15a	4.88389e-23	-0,753403847462276	0,095	0,326	5.94906e-19
Rpl37a	1.79629e-21	0,424562832825682	0,851	0,73	2.18806e-16
H2-D1	2.82131e-20	-0,268963654517383	0,973	0,991	3.43663e-16
Hspa8	1.04518e-19	-0,416245250506469	0,68	0,842	1.27313e-15
Rpl41	8.28602e-16	0,300518523591081	0,957	0,923	1.00932e-12
Rpl35a	7.95585e-15	0,267668504711185	0,971	0,956	9.69102e-10
Ucp2	1.09394e-14	-0,365702729864588	0,71	0,835	1.33253e-10
Rplp0	2.70583e-13	-0,286550176572435	0,876	0,947	3.29598e-09
Klf2	5.2896e-14	-0,38055000295472	0,699	0,838	6.44326e-09
Pim1	8.44141e-13	-0,622370150914349	0,24	0,445	1.02825e-08
Il10ra	5.90871e-12	-0,49982273491934	0,454	0,639	7.19739e-08
Arpc2	1.03712e-11	-0,313664397429769	0,774	0,875	1.26331e-07
Rps21	1.80587e-11	0,390222620808095	0,789	0,691	2.19973e-07
Lsp1	2.04191e-11	-0,3230625232311	0,738	0,869	2.48725e-07
Rpl38	8.44165e-13	0,394008145948361	0,756	0,618	1.02828e-06
Asap1	7.307e-10	-0,541845451254657	0,248	0,442	8.90066e-06
Rsrp1	8.12473e-10	-0,456741285486147	0,421	0,61	9.89673e-07
Cd74	9.84946e-11	-0,313954425237075	0,815	0,91	1.19976e-05
Clic1	1.32488e-09	-0,379754557396218	0,575	0,742	1.61384e-05
Tsc22d3	1.6096e-09	-0,527987491009342	0,208	0,402	1.96066e-05
Pde4b	8.64172e-09	-0,519015297366786	0,339	0,521	0.000105265
Rps29	3.83376e-08	0,395807537733388	0,68	0,529	4.6699e-05
Rplp2	5.29067e-08	0,287387504525093	0,905	0,864	0.000644457
Rel	7.98087e-08	-0,538975677128372	0,375	0,551	0.00097215
Fxyd5	1.115e-07	-0,295141726844194	0,8	0,881	0.00135818
Ier2	2.721e-07	-0,44208213969817	0,454	0,615	0.00331445
Sepp1	5.70198e-07	-0,532520137487833	0,19	0,363	0.00694558
Il1b	1.98414e-06	-0,561419293283642	0,183	0,354	0.0241688
Cebpb	2.58411e-06	-0,274955724378706	0,84	0,913	0.0314771
Napsa	9.36619e-06	-0,329051358046907	0,624	0,764	0.11409
H3f3b	1.45422e-05	-0,273966664937625	0,889	0,931	0.177139
Fyb	3.28524e-05	-0,302362211043095	0,772	0,868	0.400175
S100a9	3.44264e-05	0,451753105434535	0,112	0,024	0.00419348
Pkm	4.82228e-05	-0,441675744932109	0,358	0,525	0.587402
Plbd1	0.000113211	-0,41407923184922	0,374	0,549	0.137903
Klf6	0.000169597	-0,469432079895615	0,287	0,458	0.206586
Cytip	0.000790293	-0,354093862245678	0,552	0,689	9.62655
Rhoa	0.00154147	-0,255208118366711	0,774	0,848	18.7766
Ctsb	0.00316183	-0,283157288056985	0,78	0,876	38.5143
Rhob	0.0151389	-0,481573490967165	0,108	0,245	184.408
Ccdc88c	0.0261904	-0,451734751016117	0,195	0,354	319.025
Eif3f	0.0293285	-0,347720301709856	0,504	0,652	357.25
Eno3	0.0424998	-0,405350583841829	0,334	0,496	517.69
Tubb6	0.0666846	-0,426354239307005	0,081	0,207	812.286
Jun	0.0753237	-0,502583070827163	0,092	0,219	917.518
Egr1	0.0963561	-0,485836972266493	0,05	0,16	1173.71
Ybx1	0.000991048	-0,32430501473087	0,458	0,614	1207.2
Hbb-bt	0.244495	0,478646175874276	0,226	0,108	2978.2
Ubc	0.281605	-0,376847103455869	0,347	0,502	3430.23
Plaur	0.334091	-0,429984528920181	0,224	0,373	4069.56
Btg2	0.345622	-0,380203343666318	0,411	0,556	4210.02
Arhgdib	0.346121	-0,254417393111623	0,716	0,819	4216.1
Dusp2	0.00407696	-0,50559022840213	0,143	0,275	4966.15
Rps28	0.690847	0,325296712482034	0,637	0,504	8415.2
Apbb1ip	0.0839084	-0,29240837978121	0,646	0,76	10220.9
Atf3	1.1328	-0,427617096859108	0,031	0,123	13798.6
Anxa1	1.48262	-0,413798703710206	0,203	0,351	18059.8
Smpdl3a	1.64711	-0,314829621558929	0,522	0,648	20063.5
Krt80	3.47398	-0,442308904788354	0,091	0,209	42316.6
Sik1	3.84123	-0,417216586884283	0,144	0,275	46790.1
Trim25	3.95944	-0,472310430713446	0,087	0,202	48229.9
Rpl35	4.07664	0,292495556741093	0,772	0,688	49657.6
Csf2ra	0.562637	-0,379309495896988	0,327	0,478	68534.8
Rpl36a	6.03999	0,318600333667545	0,612	0,474	73573.1
Bin2	8.76853	-0,315380883927123	0,333	0,49	106809
Ctsa	10.3936	-0,36705809173064	0,346	0,49	126604
Clec2d	16.0736	0,407055350634538	0,292	0,167	195792
Coro1b	32.6206	-0,368906914091607	0,296	0,435	397352
Rps27	60.0207	0,282689954293566	0,757	0,68	731112
Dusp5	65.9279	-0,426955117005268	0,22	0,347	803067
Srrm2	111.878	-0,30360505747317	0,589	0,712	1.36278e+06
Gnb2	155.261	-0,293795055688696	0,478	0,605	1.89124e+06
Pcbp2	162.984	-0,334039502061589	0,396	0,528	1.98531e+06
Arf1	1.82816	-0,343991822785064	0,271	0,411	2.22688e+06
Nfil3	225.176	-0,363675649704969	0,041	0,128	2.74287e+06
Eif5a	281.733	-0,283254874584065	0,462	0,587	3.43178e+06
Sorl1	341.863	0,346973296082683	0,407	0,282	4.16423e+06
Gdi2	536.35	-0,316240812979344	0,315	0,454	6.53328e+06
Pld4	635.67	-0,293583448985943	0,414	0,553	7.7431e+06
Ube2d3	650.949	-0,274119863708457	0,538	0,662	7.92921e+06
Dpep2	778.656	-0,428634251819027	0,182	0,304	9.4848e+06
Btg1	829.074	-0,283547483709246	0,528	0,655	1.00989e+07
Uvrag	1348.74	-0,368256089596007	0,329	0,459	1.6429e+07
Glud1	1364.43	-0,281472711704301	0,521	0,65	1.66202e+07
Sgk1	1377.82	-0,410875869598233	0,13	0,244	1.67832e+07
Anxa2	1463.82	-0,330096171825189	0,417	0,552	1.78308e+07
Cdkn1b	1899.03	-0,298623947901021	0,465	0,592	2.31321e+07
Ccnd3	1925.57	-0,307348045459314	0,377	0,517	2.34554e+07
Rhog	2102.92	-0,303619740126959	0,398	0,532	2.56156e+07
Arpc4	2123.06	-0,338292699849489	0,384	0,503	2.58609e+07
Il2rg	2130.37	-0,363785164179009	0,261	0,385	2.595e+07
Stk17b	2351.48	-0,352597284851379	0,373	0,499	2.86434e+07
Arf4	3624.51	-0,364863863679896	0,155	0,275	4.41501e+07
Ccl5	4074.76	-0,267062026994035	0,619	0,728	4.96347e+07
Eif4a1	4228.9	-0,300834407481093	0,325	0,459	5.15123e+07
Pik3ap1	9633.72	-0,341908726729846	0,118	0,223	1.17348e+08
Pnrc1	9744.88	-0,350467231067382	0,26	0,381	1.18702e+08
Aldoa	10975.2	-0,299569810534382	0,421	0,542	1.33689e+08
Cd68	18797.8	-0,319851332501826	0,346	0,473	2.28976e+07
Cnn2	19025.5	-0,313957760191631	0,31	0,439	2.3175e+08
Hnrnpdl	25604	-0,348531719666733	0,185	0,297	3.11882e+08
Hist1h1e	25676	-0,347481652374737	0,163	0,276	3.12759e+08
Slc25a5	25715.3	-0,294710624270168	0,394	0,507	3.13238e+07
Ptger4	32618	0,281320565425291	0,108	0,041	3.97319e+08
Ddit4	43649.8	-0,33886825303749	0,182	0,296	5.31698e+07
Lrrc25	46320.1	-0,302981786760892	0,184	0,301	5.64225e+08
Eef2	59379.4	-0,269499600112885	0,511	0,616	7.233e+08
Shisa5	81791.7	-0,318302957451965	0,341	0,454	9.96305e+08
Irf5	120181	-0,301650994027011	0,337	0,451	1.46393e+08
Gpi1	186643	-0,324136148654119	0,251	0,363	2.2735e+09
Pag1	195372	-0,261272499206263	0,382	0,507	2.37983e+08
Aup1	248312	-0,273650046248302	0,22	0,337	3.02469e+09
Trem1	250505	-0,309184629336362	0,054	0,131	3.0514e+09
Ifrd1	266489	-0,35352264942641	0,1	0,189	3.2461e+09
Sirpb1a	314111	-0,278478437361332	0,213	0,325	3.82619e+09
Ncor2	353392	-0,347484067016633	0,153	0,253	4.30466e+09
Nrros	437626	-0,290762561891831	0,259	0,378	5.33072e+09
Tnfaip8l2	491572	-0,308812643333805	0,147	0,249	5.98784e+09
Herc4	530914	-0,315948529485836	0,354	0,466	6.46706e+09
Socs3	678856	-0,295664875596947	0,11	0,204	8.26914e+09
Lncpint	73093.4	-0,314742531067203	0,044	0,113	8.9035e+09
Arhgdia	782147	-0,278339992350248	0,304	0,418	9.52734e+09
Sqstm1	804050	-0,286322152980819	0,243	0,355	9.79413e+09
Dnajb1	804331	-0,284821409704744	0,042	0,11	9.79755e+09
Irf1	833127	-0,378644640456112	0,139	0,234	0,000101483237299219
Hnrnpa0	862152	0,281970281449298	0,142	0,07	0,000105018706153699
Ier5	109788	-0,305042738984017	0,209	0,313	0,000133732776527195
Coq10b	1.10818e+06	-0,290627445862164	0,063	0,139	0,000134987480784729
Ddx39b	1.47523e+06	-0,29607577456764	0,148	0,245	0,000179697861420102
Snx1	1.55841e+06	-0,284742832531669	0,138	0,233	0,00018983013857343
Adipor1	1.58649e+06	-0,285114732028655	0,397	0,506	0,000193250895266093
F630028O10Rik	1.63337e+06	0,30209050467287	0,204	0,119	0,000198960887647328
Rnh1	185833	-0,278736815472938	0,155	0,259	0,000226363164781379
Itgam	1.85971e+06	0,296571644140821	0,313	0,215	0,000226531237851821
Aldh2	1.91937e+06	-0,322201195100088	0,245	0,345	0,000233798046648848
Ap2m1	197797	-0,327291942756212	0,12	0,207	0,000240937038601129
Lrch1	2.07785e+06	-0,340109121963454	0,107	0,193	0,000253103334707299
Ppp1ca	2.17529e+06	-0,257112310145023	0,364	0,483	0,000264972012845313
Tkt	2.28428e+06	-0,277835644216577	0,358	0,467	0,000278247646349647
Pgam1	2.47679e+06	-0,326926340391185	0,154	0,248	0,000301697795081624
Ets2	2.77695e+06	-0,308924136485375	0,052	0,121	0,000338259858140361
Atp6v0c	3.69155e+06	-0,277114221829598	0,284	0,39	0,000449667825881084
Ubl3	4.28869e+06	-0,276066157412716	0,277	0,385	0,000522405652395699
Prkch	4.32575e+06	-0,299040565042591	0,158	0,253	0,000526919500880104
Aip	4.89008e+06	-0,324104471258872	0,124	0,212	0,000595660945511478
Gch1	5.36811e+06	-0,293258314702894	0,105	0,189	0,000653889188406249
Rgs2	5.46994e+06	0,331886306162031	0,362	0,268	0,000666293103050554
Asna1	5.87854e+06	-0,264517171340136	0,047	0,112	0,000716064503806609
9930111J21Rik2	6.31821e+06	0,295579584617585	0,245	0,159	0,000769620865631275
Pparg	6.98359e+06	-0,283524868393565	0,153	0,246	0,000850671016881767
Tnfrsf1a	8.04995e+06	-0,280543952407614	0,264	0,369	0,000980563973083332
Tab2	8.27885e+06	0,309470482139327	0,337	0,243	0,00100844697368112
Rpl27	8.38008e+06	0,250216039797804	0,499	0,404	0,0010207775323372
Rab7	8.45222e+06	-0,285927239520212	0,173	0,27	0,00102956462454985
Pvrl1	9.34428e+06	0,255574626706621	0,122	0,06	0,00113822724114717
Dctn2	1.01841e+07	-0,290467503501888	0,063	0,132	0,0012405203283407
Cdkn1a	1.04022e+07	-0,253157284416358	0,053	0,12	0,00126709494434255
Kdelr1	1.04274e+07	-0,328308949773523	0,087	0,161	0,00127016688678655
Arhgap15	1.41639e+07	-0,313504261702265	0,222	0,316	0,00172529912089575
Zyx	1.61221e+07	-0,254742067099596	0,309	0,407	0,0019638327475851
Ms4a4c	1.83202e+06	-0,301723797323095	0,173	0,266	0,00223157822222697
Atp5c1	2.16557e+07	-0,271707340013566	0,343	0,447	0,00263787489170823
Lonp2	2.2887e+06	-0,300873153610232	0,081	0,153	0,0027878708796011
Nuak2	2.66369e+07	-0,305062787210712	0,173	0,26	0,0032446416325484
Rgs19	2.73996e+07	-0,263875473303159	0,13	0,214	0,00333755087151728
Csgalnact2	2.92136e+07	0,324787592803042	0,22	0,143	0,00355850762042659
Gm9733	2.98498e+07	-0,266125827243922	0,212	0,312	0,00363600748020924
Ppib	3.0627e+07	-0,259542219577691	0,323	0,424	0,00373067228102423
Atp6v0d1	3.15423e+07	-0,272756396416023	0,147	0,234	0,0038421736524771
A130014A01Rik	3.59741e+06	0,269788630559611	0,153	0,086	0,00438200388142929
Pygl	4.11294e+07	-0,254198530461195	0,214	0,313	0,0050099673470451
Vti1a	4.84799e+07	-0,28652874387554	0,091	0,163	0,0059053321833105
Mpp1	5.46799e+07	-0,293468015154773	0,175	0,264	0,0066605583626127
Chil3	5.67837e+07	-0,25743786811082	0,176	0,268	0,00691682408417758
Zfp36l1	6.15454e+07	-0,269673217248626	0,281	0,379	0,00749684858918025
Smchd1	8.1851e+07	-0,271015155560125	0,317	0,417	0,00997027323896268
Arhgap26	1.16551e+08	-0,302170395838225	0,153	0,234	0,0141970198805998
Cap1	1.31036e+08	-0,26380983771828	0,254	0,345	0,0159614860554399
Usp15	1.53347e+08	-0,304555090872451	0,141	0,217	0,0186792393957906
Arpc1a	1.85424e+08	-0,258365181995994	0,118	0,193	0,0225865508575813
Tmem55b	1.9039e+07	-0,252004081448217	0,17	0,255	0,0231914029279188
Xrn2	1.97312e+08	-0,268164033115077	0,211	0,301	0,0240345302871613
H13	2.044e+08	-0,259519729930603	0,162	0,242	0,0248980205003495
Bcl2a1d	2.10297e+08	0,262090670263493	0,231	0,155	0,0256163347154619
Litaf	2.17882e+08	-0,25289559003898	0,162	0,243	0,026540214004754
Rbm42	2.32841e+08	-0,252125921344251	0,14	0,218	0,0283624227121799
Sdccag8	4.01252e+08	-0,285422728434342	0,079	0,14	0,0488765060015404
Mkl1	4.03112e+08	-0,288537584024456	0,147	0,221	0,0491030185016273
Eml4	5.23498e+08	-0,277783658739015	0,089	0,152	0,0637672648778047
Osbpl8	6.353e+08	-0,25605217101805	0,156	0,233	0,0773859115392528
Atg2a	8.07008e+08	-0,266644627221345	0,067	0,123	0,0983016511803249
Hectd1	9.09529e+08	-0,25056472490944	0,282	0,368	0,110789772605573
Tor1a	1.13745e+08	-0,253297270161787	0,121	0,187	0,138553387418877
Map3k14	1.35096e+09	-0,262149786612379	0,16	0,233	0,164559832989042
Mrps21	1.71362e+09	0,256051341070528	0,353	0,282	0,208735852448656
Slc8a1	3.14627e+09	-0,261624132450989	0,158	0,225	0,383247302240392
Osbpl9	3.75953e+09	-0,25038906093946	0,118	0,178	0,457948141994472
Ripk1	4.57431e+09	-0,263126115648945	0,123	0,184	0,5571964928923
Bola2	4.67927e+09	0,252923295852002	0,214	0,152	0,569981402909111
Dnajc1	0,000106225087535733	-0,25568640467998	0,084	0,135	1

### Sheet: Ly6clo_C04_Stab2_vs_ApoE_marker
	p_val	avg_logFC	pct.1	pct.2	p_val_adj
Lars2	6.53323e-34	-0,422466171806428	0,839	0,922	7.95813e-30
Ccl5	3.39038e-32	0,463416151080863	0,88	0,728	4.12982e-28
Gzma	3.12468e-29	0,495126659775013	0,769	0,556	3.80618e-25
Hspa8	5.72147e-28	0,318236132400201	0,925	0,842	6.96932e-24
Hbb-bs	7.38069e-28	0,440556994997706	0,837	0,655	8.99042e-24
Hp	6.60322e-24	-0,516216541454236	0,433	0,61	8.04338e-20
PISD	9.31979e-20	0,521364852252876	0,303	0,119	1.13524e-16
Pglyrp1	1.15867e-19	0,27141989553774	0,97	0,922	1.41137e-15
Hpgd	7.26646e-18	0,449040266211791	0,639	0,447	8.85127e-14
Plac8	1.13719e-16	-0,314426643476801	0,807	0,87	1.38522e-12
Hsp90ab1	2.6467e-15	0,309882260395006	0,904	0,824	3.22395e-11
Nkg7	4.60408e-13	0,43126505680615	0,377	0,196	5.60823e-09
Ifi27l2a	1.06822e-09	-0,326308851551079	0,7	0,799	1.3012e-05
Wfdc17	9.42455e-05	-0,407565820450434	0,34	0,466	1.148
Tagln2	0.00019475	0,293509401184008	0,607	0,445	2.37224
Gda	0.220229	-0,375697804503447	0,388	0,489	2682.61
S100a10	0.497686	0,253867718036265	0,455	0,304	6062.31
Jchain	3.90933	-0,390255721114854	0,048	0,12	47619.5
Hba-a1	9.85703	0,258027866031505	0,679	0,534	120068
Ddit4	41.9808	0,269830907211012	0,433	0,296	511368
Mdh1	61.3734	0,281093961642192	0,402	0,27	747590
AW112010	29.8335	0,26819676515121	0,539	0,404	3.63402e+06
Egr1	845.381	-0,398411648873381	0,084	0,16	1.02976e+07
Cacybp	2786.8	0,287477571539317	0,297	0,191	3.3946e+07
Gapdh	11904.1	-0,258792639740437	0,534	0,588	1.45004e+08
Gm26917	57848	-0,26391616973245	0,658	0,703	7.04647e+08
Btg2	4.92009e+06	-0,250041910769539	0,502	0,556	0,000599316454447788
Ccr2	7.26502e+06	-0,305511257723748	0,213	0,283	0,00088495240219097
Tgm2	8.73644e+06	-0,33190076134083	0,177	0,243	0,00106418608262993
Camk2d	5.52777e+07	-0,282850474008573	0,377	0,433	0,00673337334871059
AY036118	6.07267e+07	-0,339191444555353	0,296	0,356	0,00739711969653791
S100a4	9.40564e+07	-0,279219057786116	0,229	0,293	0,011457006919382
mt-Nd5	2.85785e+08	-0,264374921652407	0,508	0,544	0,0348114761147048
Srsf5	6.46622e+08	-0,268661361693152	0,391	0,426	0,0787650762767557
Lta4h	8.61792e+07	-0,256545282696445	0,082	0,128	0,104974884679545
Il1b	9.74707e+08	-0,300213245977663	0,305	0,354	0,118729045166647
Dusp5	1.2038e+09	-0,288080653626152	0,305	0,347	0,146635232806496
F13a1	1.86464e+09	-0,263351737246409	0,133	0,183	0,227131697425977
F10	6.48291e+09	-0,267529929412446	0,125	0,17	0,789683330910469
Fn1	0,000504566186207763	-0,281465332199213	0,174	0,216	1
